# LimoRhyde: a flexible approach for differential analysis of rhythmic transcriptome data

**DOI:** 10.1101/283622

**Authors:** Jacob J. Hughey

**Author notes:** To whom all correspondence should be addressed.

## Abstract

As experiments to interrogate circadian rhythms increase in scale and complexity, methods to analyze the resulting data must keep pace. Although methods to detect rhythmicity in genome-scale data are well established, methods to detect changes in rhythmicity or in average expression between experimental conditions are often ad hoc. Here we present LimoRhyde (linear models for rhythmicity, design), a flexible approach for analyzing transcriptome data from circadian systems. Borrowing from cosinor regression, LimoRhyde decomposes circadian or zeitgeber time into multiple components, in order to fit a linear model to the expression of each gene. The linear model can accommodate any number of additional experimental variables, whether discrete or continuous, making it straightforward to detect differential rhythmicity and differential expression using state-of-the-art methods for analyzing microarray and RNA-seq data. In this approach, differential rhythmicity corresponds to a statistical interaction between an experimental variable and circadian time, whereas differential expression corresponds to the main effect of an experimental variable while accounting for circadian time. To demonstrate LimoRhyde’s versatility, we applied it to murine and human circadian transcriptome datasets acquired under various experimental designs. Our results show how LimoRhyde systematizes the analysis of such data, and suggest that LimoRhyde could become a valuable approach for assessing how circadian systems respond to genetic and environmental perturbations.
