## Supplementary Materials for "LimoRhyde: a flexible approach for differential analysis of rhythmic transcriptome data"

### Sheet: mouse
Dataset	Reference	Microarray platform	Genotype	Organ	Samples	Light-dark regimen	Other
E-MTAB-3428	Dudek et al. (2016)	RNA-seq	wt, chondrocyte Arntl-/-	cartilage	16	LD 12:12
GSE13093	Vollmers et al. (2009)	Affy Mouse 430 2.0	wt, Cry1-/- Cry2-/-	liver	36	DD	We only used samples from temporally restricted feeding.
GSE27366	Nikolaeva et al. (2012)	Affy Mouse Gene 1.0 ST	wt, Clock-/-	kidney	22	DD
GSE34018	Cho et al. (2012)	Illumina MouseRef-8 v2.0	wt, liver Nr1d1-/- Nr1d2-/-	liver	24	LD 12:12
GSE43073	Young et al. (2014)	Illumina MouseRef-8 v2.0	wt, cardiomyocyte Arntl-/-	heart	64	LD 12:12
GSE73552	Atger et al. (2015)	RNA-seq	wt, Arntl-/-	liver	24	LD 12:12	We only used samples from the A and B replicates of night-restricted feeding.

### Sheet: human
Dataset	Reference	Microarray platform	Organ	Samples	Subjects	Other
GSE35635	Spörl et al. (2012)	Agilent-014850 4x44K	skin	57	19
GSE71620	Chen et al. (2016)	Affy Human Gene 1.1 ST	brain	292	146	Postmortem tissue from Brodmann’s areas 11 and 47 of prefrontal cortex.
